# Interferon-gamma and TNF-alpha synergistically enhance the immunomodulatory capacity of Endometrial-Derived Mesenchymal Stromal Cell secretomes by differential microRNA and extracellular vesicle release

**DOI:** 10.1101/2021.06.10.447490

**Authors:** María de los Ángeles de Pedro, Federica Marinaro, Esther López, María Pulido, Francisco Miguel Sánchez-Margallo, Verónica Álvarez, Javier G Casado

## Abstract

Endometrial Mesenchymal Stromal Cells (endMSCs) can be easily isolated from menstrual blood by plastic adherence. These cells have a potent pro-angiogenic and immunomodulatory capacity, and their therapeutic effect is mediated by paracrine mechanisms where secretome have a key role. In this paper, we aimed to evaluate different priming conditions in endMSCs using pro-inflammatory cytokines and Toll-Like Receptor ligands. Our *in vitro* results revealed a synergistic and additive effect of IFNγ and TNFα on endMSCs. The combination of these pro-inflammatory cytokines significantly increased the release of Indoleamine 2,3-dioxygenase (IDO1) in endMSCs. Additionally, this study was focused on the phenotype of IFNγ/TNFα-primed endMSCs (endMSCs*). Here we found that immune system-related molecules such as CD49d, CD49e, CD54, CD56, CD58, CD63, CD126, CD152, or CD274 were significantly altered in endMSCs* when compared to control cells. Afterward, our study was completed with the characterization of released miRNAs by Next Generation Sequencing (NGS). Briefly, our system biology approaches demonstrated that endMSCs* showed an increased release of 25 miRNAs whose target genes were involved in immune response and inflammation. Finally, the cellular and molecular characterization was completed with *in vitro* functional assays.

In summary, the relevance of our results lies in the therapeutic potential of endMSCs*. The differences in cell surface molecules involved in migration, adhesion and immunogenicity, allowed us to hypothesize that endMSCs* may have an optimal homing and migration capacity towards inflammatory lesions. Secondly, the analysis of miRNAs, target genes and the subsequent lymphocyte activation assays demonstrated that IFNγ/TNFα-primed secretome may exert a potent effect on the regulation of adverse inflammatory reactions.
