## Supplementary Table 1 for "Interferon-gamma and TNF-alpha synergistically enhance the immunomodulatory capacity of Endometrial-Derived Mesenchymal Stromal Cell secretomes by differential microRNA and extracellular vesicle release"

### Sheet: Supplementary Table 1
Supplementary Table 1. Panel of human monoclonal antibodies used for the phenotypic characterization of endMSCs and endMSCs* by flow cytometry. Procedures are detailed in the Materials and Methods section.
Antigen	Alternative Name	Clone	Catalog number (Company)
CD9	p24, DRAP-1, MRP-1	M-L13	341646 (BD Pharmingen)
CD16	FCRIIIA, CD16a	LNK16	MCA1193F (Bio-Rad)
CD20	B1, Bp35	L27	335829 (BD Pharmingen)
CD29	Platelet GPIIa, Integrin β1, GP	4B7R	MCA1949F (Bio-Rad)
CD38	ADP-ribosyl cyclase, T10, Cyclic ADP-ribose hydrolase 1	AT13/5	MCA1019F (Bio-Rad)
CD44	ECMRII, H-CAM, Pgp-1, Phagocytic glycoprotein I, Extracellular matrix receptor III, GP90 Lymphocyte homing/adhesion receptor, Hyaluronate receptor	Clone 515	550989 (BD Pharmingen)
CD48	Blast-1, Hulym3, BCM-1, OX-45, MEM-102	MEM-102	MCA1053 (Bio-Rad)
CD49a	VLA-1α, Integrin α1	SR84	559596 (BD Pharmingen)
CD49b	VLA-2α, Integrin α2, gPIa	AK7	MCA743F (Bio-Rad)
CD49c	VLA-3α, Integrin α3, GAPB3, Galactoprotein B3, MSK18, Very Common Antigen-2 (VCA-2)	17C6	MCA1948F (Bio-Rad)
CD49d	VLA-4α, Integrin α4	44H6	MCA923F (Bio-Rad)
CD49e	VLA-5α, Integrin α5, Fibronectin receptor	JBS5	MCA1187T (Bio-Rad)
CD49f	VLA-6α, Integrin α6, gpI	450-30A	MCA1457F (Bio-Rad)
CD50	ICAM-3	ICAM3.3	MCA1485 (Bio-Rad)
CD51	Integrin αv, VNR-α, Vitronectin-Rα	13C2	9656-09 (Southern Biotech)
CD54	ICAM-1	15.2	MCA1615F (Bio-Rad)
CD55	Decay Accelerating Factor for Complement (DAF) S	67	MCA1614 (Bio-Rad)
CD56	Leu-19, NKH-1, Neural Cell Adhesion Molecule (NCAM)	B159	555516 (BD Pharmingen)
CD58	LFA-3	B-L28	854.632.010 (DIACLONE)
CD59	1F5Ag, H19, Protectin, MACIF, MIRL, P-18	BRA10G	5590-F100T (BIOCYTEX)
CD61	GP IIIa, Integrin β3	PM6/13	MCA728F (Bio-Rad)
CD62E	E-Selectin, ELAM-1, LECAM-2	CL2/6	MCA1969F (Bio-Rad)
CD63	LIMP, MLA1, gp55, NGA, LAMP-3, ME491, OMA81H, TSPAN30, Granulophysin, Melanoma 1 antigen	H5C6	557305 (BD Pharmingen)
CD66a/c/e	CD66, NCA-160, BGP (Biliary glcoprotein), BGP1, BGPI, CEACAM1, NCA, NCA-50/90,CEAL, CEACAM6	B1.1/CD66	551480 (BD Pharmingen)
CD71	TFRC, T9, Transferrin receptor, TFR, TRFR	DF1513	MCA1148F (Bio-RAD)
CD73	Ecto-5’-nuclotidase, NT5E, E5NT, NT5, NTE, eN, eNT	AD2	550257 (BD Pharmingen)
CD90	Thy-1	F15-42-1	MCA90F (Bio-Rad)
CD105	Endoglin, HHT1, ORW, SH-2	SN6	MCA1557 (Bio-Rad)
CD107a	LAMP-1, LAMPA, CD107a, LGP120	H4A3	A15798 (Thermo Fisher)
CD120b	TNFRII, p75, TNFR p80	MR2-1	MCA1944 (Bio-Rad)
CD126	IL-6Rα	M5	551850 (BD Pharmingen)
CD133	AC133, PROML1, Prominin 1, Hematopoietic stem cell antigen	293C3	130-090-853 (Miltenyi Biotec)
CD152	CTLA-4	BNI3	555853 (BD Pharmingen)
CD166	ALCAM, KG-CAM, SC-1, BEN, DM-GRASP	3A6	MCA1926F (Bio-Rad)
CD273	B7DC, Btdc, PDL2, CD273, PD-L2, PDCD1L2, MGC142238, MGC142240, bA574F11.2, PDCD1LG2	MIH18	12-5888-73 (eBioscience)
CD274	B7-H, B7H1, PDL1, PD-L1, PDCD1L1, PDCD1LG1, MGC142294, MGC142296, CD274	MIH1	12-5589-73 (eBioscience)
CD279	PD1, CD279, SLEB2, hPD-1, hPD-l, PDCD1	MIH4	558694 (BD Pharmingen)
CD282	TIL4, CD282, TLR2	TL2.1	12-9922-42 (eBioscience)
HLA-ABC	HLA-I	G46-2.6	555553 (BD Pharmingen)
HLAII DP DQ DR	HLA-II	WR18	MCA477PE (Bio-Rad)
