## Supplementary Table 2 for "Interferon-gamma and TNF-alpha synergistically enhance the immunomodulatory capacity of Endometrial-Derived Mesenchymal Stromal Cell secretomes by differential microRNA and extracellular vesicle release"

### Sheet: Supplementary Table 2
Supplementary Table 2. The most abundant miRNAs in secretomes (S-endMSCs and S-endMSC*)
S-endMSC					S-endMSC*
miRNA	S-endMSC01	S-endMSC02	S-endMSC03		miRNA	S-endMSC01*	S-endMSC02*	S-endMSC03*
hsa-miR-143-3p	126452	69402.3	153649		hsa-miR-199a-3p	143125	174179	139845
hsa-miR-12136	50103.5	89693.1	70610.1		hsa-miR-143-3p	118695	47687.5	129049
hsa-let-7b-5p	41554.1	113086	51489.4		hsa-miR-29a-3p	80037.8	74413.2	81930.9
hsa-miR-199a-3p	53483.5	60355.4	47801.8		hsa-miR-221-3p	13447.7	143693	29323.1
hsa-miR-21-5p	43144.7	24038.8	46709.2		hsa-miR-21-5p	106025	24136.4	53797.2
hsa-let-7a-5p	30420	47172.9	36056.2		hsa-let-7i-5p	71519.5	61376.8	38243.6
hsa-miR-29a-3p	18092.9	36704.4	37422		hsa-miR-27b-3p	25598.3	66848	37877.6
hsa-miR-4516	24256.4	32827.1	34007.6		hsa-miR-27a-3p	89853.4	22380.2	15828.1
hsa-let-7f-5p	29425.8	24943.5	27451.9		hsa-let-7b-5p	21014.8	65317	39021.3
hsa-let-7i-5p	22467	15767.4	23081.4		hsa-let-7f-5p	36365.1	37893.3	27081.6
