## Supplementary Table 3 for "Interferon-gamma and TNF-alpha synergistically enhance the immunomodulatory capacity of Endometrial-Derived Mesenchymal Stromal Cell secretomes by differential microRNA and extracellular vesicle release"

### Sheet: Suplemetary Table 3
Supplementary Table 3. The top ten of miRNAs with the highest fold change in secretome samples
S-endMSC
miRNA	logFC	p value	FDR
hsa-miR-155-5p	5.0549	7.57445e-07	9.51351e-05
hsa-miR-361-3p	4.93738	0.000791928	0.0198932
hsa-miR-376a-3p	4.92639	1.10203e-05	0.000872958
hsa-miR-424-3p	4.75677	0.00116504	0.0236015
hsa-miR-27a-3p	4.34946	7.63855e-09	4.79701e-06
hsa-miR-210-3p	4.33833	0.00053192	0.0151839
hsa-miR-21-3p	4.03108	3.07323e-05	0.00175454
hsa-miR-490-3p	4.02892	0.000895515	0.020829
hsa-miR-26a-2-3p	3.88672	0.00059274	0.0161844
hsa-miR-181a-5p	3.75557	1.11205e-05	0.000872958
